# Genomic islands targeting *dusA* in *Vibrio* species are distantly related to *Salmonella* Genomic Island 1 and mobilizable by IncC conjugative plasmids

**DOI:** 10.1101/2021.06.18.448947

**Authors:** Romain Durand, Florence Deschênes, Vincent Burrus

## Abstract

*Salmonella* Genomic Island 1 (SGI1) and its variants are significant contributors to the spread of antibiotic resistance among *Gammaproteobacteria*. All known SGI1 variants integrate at the 3’ end of *trmE*, a gene coding for a tRNA modification enzyme. SGI1 variants are mobilized specifically by conjugative plasmids of the incompatibility groups A and C (IncA and IncC). Using a comparative genomics approach based on genes conserved among members of the SGI1 group, we identified diverse integrative elements distantly related to SGI1 in several species of *Vibrio, Aeromonas, Salmonella, Pokkaliibacter*, and *Escherichia*. Unlike SGI1, these elements target two alternative chromosomal loci, the 5’ end of *dusA* and the 3’ end of *yicC*. Although they share many features with SGI1, they lack antibiotic resistance genes and carry alternative integration/excision modules. Functional characterization of IME*Vch*USA3, a *dusA*-specific integrative element, revealed promoters that respond to AcaCD, the master activator of IncC plasmid transfer genes. Quantitative PCR and mating assays confirmed that IME*Vch*USA3 excises from the chromosome and is mobilized by an IncC helper plasmid from *Vibrio cholerae* to *Escherichia coli*. IME*Vch*USA3 encodes the AcaC homolog SgaC that associates with AcaD to form a hybrid activator complex AcaD/SgaC essential for its excision and mobilization. We identified the *dusA*-specific recombination directionality factor RdfN required for the integrase-mediated excision of *dusA*-specific elements from the chromosome. Like *xis* in SGI1, *rdfN* is under the control of an AcaCD-responsive promoter. Although the integration of IME*Vch*USA3 disrupts *dusA*, it provides a new promoter sequence and restores the reading frame of *dusA* for proper expression of the tRNA-dihydrouridine synthase A. Phylogenetic analysis of the conserved proteins encoded by SGI1-like elements targeting *dusA, yicC*, and *trmE* gives a fresh perspective on the possible origin of SGI1 and its variants.

**Author summary:** We identified integrative elements distantly related to the *Salmonella* Genomic Island 1 (SGI1), a key vector of antibiotic resistance genes in *Gammaproteobacteria*. SGI1 and its variants reside at the 3’ end of *trmE*, share a large, highly conserved core of genes, and carry a complex integron that confers multidrug resistance phenotypes to their hosts. Unlike members of the SGI1 group, these novel genomic islands target the 5’ end *dusA* or the 3’ end of *yicC*, lack multidrug resistance genes, and seem much more diverse. We showed here that, like SGI1, these elements are mobilized by conjugative plasmids of the IncC group. Based on comparative genomics and functional analyses, we propose a hypothetical model of the evolution of SGI1 and its siblings from the progenitor of IncA and IncC conjugative plasmids via an intermediate *dusA*-specific integrative element through gene losses and gain of alternative integration/excision modules.
