## Supplementary material for "Genomic islands targeting *dusA* in *Vibrio* species are distantly related to *Salmonella* Genomic Island 1 and mobilizable by IncC conjugative plasmids": S1 Table

### Sheet: Feuil1
Species	Strain	Serogroup	Sample origin	Year	IE Name	Size (bp)	Int. site	attL repeat	attR repeat	start pos3	end pos3	Genbank accession numbers	MpsA4	TraG4	SgaC4	TraN4	Int4
Vibrio cholerae	1		Clinical, Russia	1998	IEVchRus1	30204	dusA	TCCAATCGAGCATGGGTGCCA	CCCCATCGAGCATTGGAGCAA	7039	37242	NZ_SMZE01000022	WP_173405574.1	WP_133320127.1	WP_002046255.1	WP_133320124.1	WP_133320116.1
Vibrio cholerae	A12JL36W30		Neusiedl Lake, Austria	2012	IEVchAus1	27410	dusA	TCCAATCAAGCATGGGTGCCA	CCCCATCGAGCATTGGAGCAA	7288	34697	NZ_VIOZ01000074	WP_185837136.1	WP_142611190.1	WP_002046255.1	WP_142611189.1	WP_142611183.1
Vibrio cholerae	OYP2C05		Oyster Pond, MA, USA	2009	IEVchUSA5	28706	dusA	TCCAATCGAGCATCGGTGCTA	TCCCATCGAGCATTGGAGCAA	40302	11597	NZ_NMTM01000021	WP_170927770.1	WP_095467695.1	WP_095467698.1	WP_095467699.1	WP_095467704.1
Vibrio cholerae	OYP6G08		Oyster Pond, MA, USA	2009	IMEVchUSA3	30910	dusA	TCCAATCAAGCATGGGGGCCA	CCCTATCGAGCATCGGAGCGA	43338	12429	NZ_NMSY01000009	WP_170938116.1	WP_095463401.1	WP_095463404.1	WP_095463405.1	WP_055052170.1
Vibrio cholerae	OYP6E10		Oyster Pond, MA, USA	2009		30910	dusA	TCCAATCAAGCATGGGGGCCA	CCCTATCGAGCATCGGAGCGA	7190	38099	NZ_QEBI01000053	na	na	na	na	na
Vibrio cholerae	OYP3D09		Oyster Pond, MA, USA	2009		30910	dusA	TCCAATCAAGCATGGGGGCCA	CCCTATCGAGCATCGGAGCGA	7251	38160	NZ_QECJ01000020	na	na	na	na	na
Vibrio cholerae	A215 sv Inaba		California, USA	1985	IEVchA2151	29933	dusA	TCCAATCGAGCATGGGAGCAA	CCCCATCAAGCATTGGAGCAA	8914	38846	CWPR01000020.1	na	na	na	na	na
Vibrio cholerae	692-79		Water, LA, USA	1979	IEVchUSA2	29931	dusA	TCCAATCGAGCATGGGAGCAA	CCCCATCAAGCATTGGAGCAA	41399	11469	MIPA01000024	OFI96811.1	OFI96793.1	OFI96797.1	OFI96798.1	OFI96802.1
Vibrio cholerae	857		Water, Bangladesh	1996		29931	dusA	TCCAATCGAGCATGGGAGCAA	CCCCATCAAGCATTGGAGCAA	41399	11469	MIKH01000034	na	na	na	na	na
Vibrio cholerae	N2751		nd	nd	IEVchN27511	30018	dusA	TCCAATCGAGCATGGGAGCAA	CCCCATCGAGCATTGGAGCAA	7029	37046	NZ_VSGL01000012	na	na	na	na	na
Vibrio cholerae	N2744		nd	nd	IEVchN27441	30134	dusA	TCCAATCGAGCATGGGAGCAA	CCCCATCGAGCATTGGAGCAA	41763	11630	NZ_VSGF01000021.1	na	na	na	na	na
Vibrio cholerae	N2708		nd	nd	IEVchN2708	27248	dusA	TCCAATCTAGCATGGGGGCTA	TCCAATCTAGCATTGGAGCAA	6980	34227	NZ_VSFQ01000013	WP_171392580.1	WP_148536088.1	WP_148536081.1	WP_148536079.1	WP_021822831.1
Vibrio cholerae	N2786		nd	nd	IEVchN2786	24658	dusA	TCCAATCGAGCATGGGGGCTA	CCCCATCGAGCATTGGAGCAA	61188	36531	NZ_VSHP01000008	WP_187374864.1	WP_148519437.1	WP_148519442.1	WP_148519444.1	WP_148519450.1
Vibrio cholerae	N2817		nd	nd	IEVchN2817	28717	dusA	TCCAATCGAGCATGGGAGCCA	TCCCATCGAGCATTGGAGCAA	7028	35744	NZ_VSIM01000004	WP_187372305.1	WP_148495422.1	WP_148495419.1	WP_148495418.1	WP_095467704.1
Vibrio cholerae	N2787		nd	nd	IEVchChn1	27195	dusA	TCCAATCGAGCATGGGAGCCA	CCCCATCGAGCATTGGAGCAA	7211	34405	NZ_VSHQ01000015	na	na	na	na	na
Vibrio cholerae	571-88	O105	Diarrhea, China	1988		27195	dusA	TCCAATCGAGCATGGGAGCCA	CCCCATCGAGCATTGGAGCAA	7137	34331	NZ_JIDO01000028	WP_187379105.1	WP_044127795.1	WP_044127792.1	WP_044127791.1	WP_044127785.1
Vibrio cholerae	HE46		Gray water, Haiti	2011	IEVmeUSA1	23518	dusA	TCCAATCGAGCATGGGTGCCA	CCCCATCGAGCATTGGAGCAA	34985	11468	NZ_MIPM01000073	na	na	na	na	na
Vibrio metoecus	07-2435		Leg wound, NC, USA	2007		23518	dusA	TCCAATCGAGCATGGGTGCCA	CCCCATCGAGCATTGGAGCGA	7207	30724	NZ_LCUE01000016	WP_175460331.1	WP_055052180.1	WP_033929095.1	WP_055052174.1	WP_055052170.1
Vibrio cholerae	EM-1676-A	O1	Water, Bangladesh	2011	IEVchBan1	36519	dusA	TCCAATCGAGCATGGGAGCCA	CCCCATCGAGCATTGGAGCAA	48046	11528	NZ_KB662834	WP_002046238.1	WP_002046247.1	WP_002046255.1	WP_032469632.1	WP_002046264.1
Vibrio cholerae	2012Env-2	non-O1 / O139	Water, Haiti	2012	IEVchHai10	37162	dusA	TCCAATCGAGCATGGGAGCCA	CCCCATCGAGCATTGGAGCAA	13520	11523	NZ_JSTD01000059 - NZ_JSTD01000060	WP_173405574.1	WP_033929089.1	WP_033929095.1	WP_033929096.1	WP_033929106.1
Vibrio cholerae	11116	non-O1 / O150	Human wound, Sweden	2006	IEVchSwe1	28100	dusA	TCCAATCAAGCATGGGAGCAA	CCCCATCAAGCATTGGAGCAA	92938	64839	NZ_MDYK01000006	WP_180978824.1	WP_053037587.1	WP_053037590.1	WP_053037591.1	WP_102786341.1
Vibrio cholerae	TMA-21	non-O1 / non O139	Seawater, Brazil	1982	IEVchBra2	28230	dusA	TCCAATCAAGCATGGGTGCTA	TCCCATCGAGCATTGGAGCAA	9862	38091	ACHY01000008	EEO15330.1	EEO15323.1	WP_001277754.1	EEO15321.1	EEO15317.1
Vibrio campbellii	20130629003S01		Whiteleg shrimp, China	2013		28193	dusA	TCCAATCCAACATGGGTGCTA	TCCCATCAAGCATTGGTGCTA	410413	382221	CP020076.1	na	na	na	na	na
Vibrio sp.	L85		Fish from fish farm, Tianjin, China	2013		28201	dusA	TCCAATCCAACATGGGTGCTA	TCCCATCCAACATGGGTGCAA	31950	3750	NZ_LPVH01000195	na	na	na	na	na
Vibrio parahaemolyticus	GIMxtf41-2013.07		Deli meat, Jinan, China	2013	IEVpaChn1	28589	dusA	TCCAATCCAACATGGGAGCCA	TCCCATCAAGCATTGGTGCTA	7655	36243	NZ_MRWJ01000014	WP_170927770.1	WP_086482515.1	WP_086482512.1	WP_086482511.1	WP_086482505.1
Vibrio parahaemolyticus	GIMxtf40-2013.07		Cold noodles in sauce, Jinan, China	2013		28589	dusA	TCCAATCCAACATGGGAGCCA	TCCCATCAAGCATTGGTGCTA	7655	36243	NZ_MRWI01000013	na	na	na	na	na
Vibrio parahaemolyticus	C2_8		Fish, Shandong, China	2014	IEVpaChn2	25944	dusA	TCCAATCCAGCATGGGTGCTA	TCCCATCCAGCATTGGTGCTA	7513	33456	NZ_NNLT01000047	WP_180771728.1	WP_140114775.1	WP_140114771.1	WP_140114769.1	WP_023622870.1
Vibrio parahaemolyticus	NIHCB0757		Stool, Bangladesh	2006	IEVpaBan1a2	29418	dusA	TCCAATCCAACATGGGTGCTA	TCCCATCCAACATAGGAGCAA	324587	295170	AVPX01000004	EQM40474.1	EQM39843.1	EQM40248.1	EQM39482.1	EQM39535.1
Vibrio parahaemolyticus	CDC_K5277	O1:Kuk	Stool, Homo sapiens, WA, USA	nd		29418	dusA	TCCAATCCAACATGGGTGCTA	TCCCATCCAACATAGGAGCAA	7468	36885	MITX01000042	na	na	na	na	na
Vibrio vulnificus	VA-WGS-18041		Estuarine water, TX, USA	2007	IEVvuUSA1	30228	dusA	TCCAATCGAGCATGGGAGCCA	TCCAATCGAGCATAGGAGCGA	7407	37634	NZ_RBZL01000019	WP_193243160.1	WP_130243107.1	WP_095467698.1	WP_130243103.1	WP_130243097.1
Escherichia coli	MOD1-EC5437		Soil, NY, USA	1993	IEEcoMOD1	25611	yicC	GAGCAGATTCAGAATATTGAATA	AAGCAGATCCAGAATATTGAGTA	57370	82980	NZ_NLPO01000006	WP_170827681.1	WP_089643906.1	WP_040552118.1	WP_089643911.1	WP_069140142.1
Escherichia coli	VREC0516		Cow feces, UK	2015		25611	yicC	GAGCAGATTCAGAATATTGAATA	AAGCAGATCCAGAATATTGAGTA	155037	129427	NZ_UDHE01000010	na	na	na	na	na
Aeromonas veronii	CB51		Grass carp blood, Jishan, Jingmen, Hubei, China	2008		25609	yicC	GAGCAAATTCAGAATATTGAATA	AAGCAAATCCAGAACATCGAGTG	1071638	1046030	CP015448.1	na	na	na	na	na
Proteus mirabilis	NLAE-zl-C285		Cow feces, USA	nd	IESenUSA1	25982	yicC	GAGCAGATCCAGAATATTGAATA	AAGCAGATCCAGAATATTGAGTA	139930	113949	NZ_FNAA01000003	na	na	na	na	na
Salmonella enterica sv Kentucky	ARS-CC8289		Milk filter, dairy cow farm, OH, USA	2014		25970	yicC	GAGCAAATCCAGAATATTGAATA	AAGCAAATCCAGAATATTGAGTA	325636	351605	NZ_MCPS01000044	WP_170827681.1	WP_069140154.1	WP_069140159.1	WP_069140160.1	WP_069140142.1
Pokkaliibacter plantistimulans	L1E11		Pokkali rice rhizosphere, India	2013	IEPplInd1	22777	yicC	GAGCAGGTACAGAATATTGAATA	AAGCAGGTACAGAATATTGAATG	1950	14633	NZ_LAPT01000132 - NZ_LAPT01000095	WP_207780453.1	WP_110188826.1	WP_110188829.1	WP_110188830.1	WP_110189613.1
Vibrio cholerae	10432-62	O27	Diarrhea, Philippines	1962	GIVchO27-1	26646	trmE	TTCTGTATCGGGAAGTGA	TTCTGTATTGGGGAAATA	4070921	4044276	CP010812	AKB08155.1	AKB07051.1	AKB06551.1	AKB07749.1	AKB07772.1
1 Not represented in Fig 1 (sequences contain gaps)
2 + accreted 17,601-bp ColE1-derived IEVpaBan1b (second attR repeat: TCCAATCCAACATTGGTGCTA)
3 Start and end positions correspond to the first nucleotide of the attL and attR repeats, respectively. If the island spreads across two contigs, start position refers to contig 1 (first accession number) and end position to contig 2 (second accession number)
4 Genkank accession numbers of the corresponding proteins used in the phylogenetic analyses; na; not applicable
