## Supplementary material for "Genomic islands targeting *dusA* in *Vibrio* species are distantly related to *Salmonella* Genomic Island 1 and mobilizable by IncC conjugative plasmids": S2 Dataset

### Sheet: Int 95%
Cluster	Protein size	IE	Identity	Accession number
Cluster 0
0	366aa	IEVchChn1	*	WP_044127785.1
1	366aa	IEVchRus1	0.9672	WP_133320116.1
2	366aa	IEVchHai10	0.9945	WP_033929106.1
3	366aa	IEVchAus1	0.9672	WP_142611183.1
4	366aa	IEVchN2786	0.9508	WP_148519450.1
5	366aa	IMEVchUSA3	0.9645	WP_055052170.1
6	366aa	IEVmeUSA1	0.9645	WP_055052170.1
Cluster 1
0	372aa	IEVchBra2	*	EEO15317.1
1	372aa	IEVchN2708	0.9973	WP_021822831.1
2	365aa	IEVpaChn2	0.9836	WP_023622870.1
3	372aa	IEVpaBan1a	0.9973	EQM39535.1
Cluster 2
0	372aa	IEVchN2817	*	WP_095467704.1
1	372aa	IEVchUSA5	1	WP_095467704.1
2	372aa	IEVpaChn1	0.9731	WP_086482505.1
3	372aa	IEVvuUSA1	0.9758	WP_130243097.1
Cluster 3
0	403aa	IESenUSA1	*	WP_069140142.1
1	403aa	IEEcoMOD1	1	WP_069140142.1
2	403aa	IEPplInd1	0.9901	WP_110189613.1
Cluster 4
0	365aa	IEVchUSA2	*	OFI96802.1
1	365aa	IEVchSwe1	0.9973	WP_102786341.1
2	365aa	IEVchBan1	0.9616	WP_002046264.1
Cluster 5
0	416aa	MGIVflInd1	*	AFZ85158.1
Cluster 6
0	413aa	GIKspBinD	*	RLP52814.1
Cluster 7
0	405aa	SGI1	*	AAG03003.1
Cluster 8
0	401aa	MGIVmi1	*	WP_000517327.1
Cluster 9
0	385aa	GI-15	*	EAZ77736.1
Cluster 10
0	366aa	GIAcaBra1	*	WP_045523172.1

### Sheet: MpsA 95%
Cluster	Protein size	IE	Identity	Accession number
Cluster 0
0	321aa	IEVchBra2	*	EEO15330.1
1	321aa	IEVchN2708	0.9969	WP_171392580.1
2	321aa	IEVchN2817	0.9938	WP_187372305.1
3	321aa	IEVchUSA5	0.9907	WP_170927770.1
4	321aa	IEVpaChn2	0.9969	WP_180771728.1
5	321aa	IEVpaBan1a	0.9969	EQM40474.1
6	321aa	IEVpaChn1	0.9907	WP_170927770.1
7	321aa	IEVvuUSA1	0.9907	WP_193243160.1
Cluster 1
0	321aa	IEVchChn1	*	WP_187379105.1
1	321aa	IEVchRus1	0.9564	WP_173405574.1
2	321aa	IEVchHai10	0.9564	WP_173405574.1
3	321aa	IEVchAus1	0.9938	WP_185837136.1
4	321aa	IEVchN2786	0.9813	WP_187374864.1
5	321aa	IMEVchUSA3	0.9907	WP_170938116.1
6	321aa	IEVmeUSA1	0.9844	WP_175460331.1
Cluster 2
0	321aa	IEPplInd1	*	WP_207780453.1
1	321aa	GIVchO27-1	0.9657	AKB08155.1
2	321aa	IEVchUSA2	0.9657	OFI96811.1
3	321aa	IEVchSwe1	0.9657	WP_180978824.1
Cluster 3
0	321aa	IESenUSA1	*	WP_170827681.1
1	321aa	IEEcoMOD1	1	WP_170827681.1
Cluster 4
0	321aa	GI-15	*	EAZ77727.1
1	321aa	SGI1	0.9969	AAK02039.1
Cluster 5
0	321aa	IEVchBan1	*	WP_002046238.1

### Sheet: TraG 95%
Cluster	Protein size	IE	Identity	Accession number
Cluster 0
0	1128aa	IEVchChn1	*	WP_044127795.1
1	1128aa	IEVchRus1	0.9761	WP_133320127.1
2	1128aa	IEVchHai10	0.9778	WP_033929089.1
3	1128aa	IEVchAus1	0.9982	WP_142611190.1
4	1128aa	IEVchBan1	0.9938	WP_002046247.1
5	1128aa	IEVchN2786	0.9956	WP_148519437.1
6	1128aa	IMEVchUSA3	0.9973	WP_095463401.1
7	1128aa	IEVmeUSA1	0.9592	WP_055052180.1
Cluster 1
0	1152aa	IEVchBra2	*	EEO15323.1
1	1151aa	IEVchN2708	0.9896	WP_148536088.1
2	1152aa	IEVchN2817	0.9505	WP_148495422.1
3	1152aa	IEVpaChn2	0.9774	WP_140114775.1
4	1151aa	IEVpaBan1a	0.98	EQM39843.1
5	1151aa	IEVpaChn1	0.9965	WP_086482515.1
6	1151aa	IEVvuUSA1	0.9939	WP_130243107.1
Cluster 2
0	1145aa	IESenUSA1	0.9869	WP_069140154.1
1	1145aa	IEEcoMOD1	0.9738	WP_089643906.1
2	1145aa	IEPplInd1	0.9651	WP_110188826.1
3	1147aa	GIVchO27-1	*	AKB07051.1
4	1147aa	IEVchUSA2	0.9983	OFI96793.1
5	1147aa	IEVchSwe1	0.9983	WP_053037587.1
Cluster 3
0	1134aa	SGI1	*	AAK02037.1
1	1134aa	GI-15	0.9903	EAZ77729.1
Cluster 4
0	1152aa	IEVchUSA5	*	WP_095467695.1

### Sheet: SgaC 95%
Cluster	Protein size	IE	Identity	Accession number
Cluster 0
0	184aa	IEVchChn1	*	WP_044127792.1
1	184aa	IEVchRus1	0.9837	WP_002046255.1
2	184aa	IEVchHai10	0.9891	WP_033929095.1
3	184aa	IEVchAus1	0.9783	WP_002046255.1
4	184aa	IEVchBan1	0.9783	WP_002046255.1
5	184aa	IEVchN2786	0.9891	WP_148519442.1
6	184aa	IMEVchUSA3	0.9946	WP_095463404.1
7	184aa	IEVmeUSA1	0.9891	WP_033929095.1
Cluster 1
0	185aa	IEVchBra2	*	WP_001277754.1
1	185aa	IEVchN2708	0.9568	WP_148536081.1
2	185aa	IEVchUSA5	0.9892	WP_095467698.1
3	185aa	IEVpaChn2	0.9946	WP_140114771.1
4	185aa	IEVpaBan1a	0.9946	EQM40248.1
5	185aa	IEVpaChn1	0.9892	WP_086482512.1
6	185aa	IEVvuUSA1	0.9892	WP_095467698.1
Cluster 2
0	180aa	IESenUSA1	*	WP_069140159.1
1	180aa	IEEcoMOD1	0.9944	WP_040552118.1
2	180aa	GIVchO27-1	0.9889	AKB06551.1
3	180aa	IEVchUSA2	0.9889	OFI96797.1
4	180aa	IEVchSwe1	0.9889	WP_053037590.1
Cluster 3
0	177aa	SGI1	*	AAK02036.1
1	177aa	GI-15	0.9944	EAZ77744.1
Cluster 4
0	186aa	IEVchN2817	*	WP_148495419.1
Cluster 5
0	180aa	IEPplInd1	*	WP_110188829.1

### Sheet: TraN 90%
Cluster	Protein size	IE	Identity	Accession number
Cluster 0
0	918aa	IEVchRus1	0.9749	WP_133320124.1
1	918aa	IEVchHai10	0.9771	WP_033929096.1
2	918aa	IEVchAus1	0.9924	WP_142611189.1
3	919aa	IEVchBan1	*	WP_032469632.1
4	918aa	IEVchN2786	0.976	WP_148519444.1
5	918aa	IMEVchUSA3	0.9749	WP_095463405.1
6	918aa	IEVchChn1	0.9782	WP_044127791.1
7	918aa	IEVmeUSA1	0.9771	WP_055052174.1
Cluster 1
0	926aa	IEVchBra2	*	EEO15321.1
1	926aa	IEVchN2817	0.9546	WP_148495418.1
2	926aa	IEVchUSA5	0.9482	WP_095467699.1
3	926aa	IEVpaChn2	0.9816	WP_140114769.1
4	926aa	IEVpaBan1a	0.9903	EQM39482.1
5	926aa	IEVpaChn1	0.9665	WP_086482511.1
6	926aa	IEVvuUSA1	0.9492	WP_130243103.1
Cluster 2
0	929aa	IESenUSA1	0.9257	WP_069140160.1
1	932aa	IEEcoMOD1	*	WP_089643911.1
2	929aa	GIVchO27-1	0.9203	AKB07749.1
3	928aa	IEVchUSA2	0.9106	OFI96798.1
4	928aa	IEVchSwe1	0.9106	WP_053037591.1
Cluster 3
0	919aa	SGI1	*	AAK02035.1
1	919aa	GI-15	0.9848	EAZ77731.1
Cluster 4
0	916aa	IEVchN2708	*	WP_148536079.1
Cluster 5
0	910aa	IEPplInd1	*	WP_110188830.1
