## Supplementary material for "Genomic islands targeting *dusA* in *Vibrio* species are distantly related to *Salmonella* Genomic Island 1 and mobilizable by IncC conjugative plasmids": S3 Dataset

### Sheet: Fig 4B
Fig 4B - β-galactosidase activities of the promoters Pint, PtraN, PtraG, PS018 and PrdfN of IMEVchUSA3 transcriptionally fused to lacZ
Induced	int SGI1			xis SGI1			traG IMEVchUSA3			traN IMEVchUSA3			int IMEVchUSA3			rdfN IMEVchUSA3			mpsA IMEVchUSA3			S018 IMEVchUSA3
Replicate	1	2	3	1			1			1
End time	13:03:50	11:30:00	13:43:54	13:03:50	11:30:00	13:43:54	14:51:07	12:26:17	12:26:17	14:51:07	12:26:17	12:26:17	12:12:24	09:50:23	09:34:01	11:59:42	09:35:42	09:35:42	14:51:07	12:26:17	12:26:17	14:52:00	12:27:17	12:27:17
Start time	11:52:39	09:27:08	12:15:10	11:52:39	09:27:08	12:15:10	11:51:20	09:26:09	09:26:09	11:51:20	09:26:09	09:26:09	11:51:20	09:26:09	09:26:09	11:52:39	09:27:08	09:27:08	11:51:20	09:26:09	09:26:09	11:52:39	09:27:08	09:27:08
Duration	01:11:11	02:02:52	01:28:44	01:11:11	02:02:52	01:28:44	02:59:47	03:00:08	03:00:08	02:59:47	03:00:08	03:00:08	00:21:04	00:24:14	00:07:52	00:07:03	00:08:34	00:08:34	02:59:47	03:00:08	03:00:08	02:59:21	03:00:09	03:00:09
Time (min)	71	71	88	71	122	88	180	180	180	180	180	180	21	24	8	7	8	8	180	180	180	180	180	180
DO600	0.74	0.59	0.67	0.58	0.6	0.68	0.66	0.59	0.72	0.63	0.63	0.7	0.74	0.59	0.65	0.72	0.67	0.64	0.68	0.66	0.68	0.7	0.61	0.69
DO550	0.004	0.006	0.007	0.009	0.002	0.009	0.01	0.003	0.005	0.009	0.004	0.005	0.005	0.004	0.004	0.005	0.002	0.005	0.007	0.002	0.004	0.01	0.002	0.004
DO420	0.08	0.106	0.172	0.063	0.094	0.2	0.067	0.083	0.256	0.009	-0.002	0.005	0.161	0.117	0.173	0.247	0.132	0.23	0.009	0.004	0.011	0.014	0.004	0.016
Miller Units	2.77884	4.55956	5.41893	2.2948	2.47268	6.15809	0.833333	1.46422	3.81559	-0.119048	-0.15873	-0.0595238	19.5946	15.5367	63.8462	94.5437	47.9478	86.4258	-0.0531046	0.00841751	0.0653595	-0.0555556	0.00910747	0.144928
Non-induced	int SGI1			xis SGI1			traG Usa3			traN usa3			int usa3			prtN usa3			mpsA usa3			S018 usa3
Replicate
End time	13:03:50	11:00:00	10:56:10	14:48:11	12:29:45	12:29:45	14:47:16	12:28:23	12:28:23	14:47:16	12:28:23	12:28:23	11:55:46	09:50:23	09:35:26	14:48:11	12:29:43	12:29:43	14:47:16	12:28:23	12:28:23	14:48:11	12:29:43	12:29:43
Start time	11:47:58	09:29:23	09:29:23	11:47:58	09:29:23	09:29:23	11:46:55	09:28:14	09:28:14	11:46:55	09:28:14	09:28:14	11:46:55	09:28:14	09:28:14	11:47:58	09:29:23	09:29:23	11:46:55	09:28:14	09:28:14	11:47:58	09:29:23	09:29:23
Duration	01:15:52	01:30:37	01:26:47	03:00:13	03:00:22	03:00:22	03:00:21	03:00:09	03:00:09	03:00:21	03:00:09	03:00:09	00:08:51	00:22:09	00:07:12	03:00:13	03:00:20	03:00:20	03:00:21	03:00:09	03:00:09	03:00:13	03:00:20	03:00:20
Time (min)	75	90	86	180	180	180	180	180	180	180	180	180	9	22	7	180	180	180	180	180	180	180	180	180
DO600	0.75	0.62	0.7	0.56	0.61	0.76	0.66	0.62	0.69	0.65	0.62	0.76	0.73	0.59	0.77	0.7	0.65	0.73	0.69	0.69	0.75	0.66	0.61	0.68
DO550	0.003	0.004	0.007	0.006	0.001	0.004	0.007	0.003	0.005	0.007	0.011	0.004	0.001	0.003	0.005	0.007	0.002	0.005	0.007	0.005	0.003	0.007	0.003	00:05:45.600000
DO420	0.21	0.18	0.221	0.019	-0.004	-0.005	0.011	0.003	0.002	0.005	0.01	0.003	0.183	0.149	0.25	-0.005	-0.002	-0.006	0.015	0.006	0.016	0.006	0.01	00:38:52.800000
Miller Units	7.28	6.20072	6.93522	0.168651	-0.104736	-0.175439	-0.0210438	-0.0403226	-0.108696	-0.123932	-0.165771	-0.0584795	55.175	22.1495	89.5176	-0.27381	-0.0940171	-0.224505	0.0442834	-0.0442834	0.159259	-0.105219	0.0865209	0.326797
Ratio(induce/Non-induced)	0.381708	0.735328	0.781364	13.6068	23.6087	35.1011	39.6	36.3126	35.1034	0.960591	0.957529	1.01786	0.355135	0.701449	0.713224	345.29	509.99	384.961	1.1992	0.190083	0.410397	0.528	0.105263	0.443478

### Sheet: Fig 5AB
Fig 5A - excision rate
Genotype	Normalized excision rate (target: attB)
pVCR94Sp only	102.41	108.171	89.4182
IMEVchUSA3Kn only	0.000374	0.000378	0.00053
IMEVchUSA3Kn ΔrdfN	0.000515	7.2e-05	8.8e-05
pVCR94Sp IMEVchUSA3Kn	80.4152	79.4163	41.2725
pVCR94Sp IMEVchUSA3Kn ΔrdfN	4.4e-05	2.8e-05	3.3e-05
pVCR94Sp IMEVchUSA3Kn ΔrdfN pBAD-rdfN	54.2693	67.3974	53.3226
pVCR94Sp ΔacaC IMEVchUSA3Kn	85.7696	86.9679	53.297
pVCR94Sp ΔacaDC IMEVchUSA3Kn	7.3e-05	0.000185	0.000122
Fig 5B - copy number
Genotype	Normalized copy number (target: higA)
IMEVchUSA3Kn only	0.92	1	1.08
IMEVchUSA3Kn ΔrdfN	1.24	1.19	1.23
pVCR94Sp IMEVchUSA3Kn	1.43	3.69	4.05
pVCR94Sp IMEVchUSA3Kn ΔrdfN	1.13	1.17	1.24
pVCR94Sp IMEVchUSA3Kn ΔrdfN pBAD-rdfN	1.23	1.34	1.24
pVCR94Sp ΔacaC IMEVchUSA3Kn	3.31	3.06	2.52
pVCR94Sp ΔacaDC IMEVchUSA3Kn	1.1	1.24	1.17

### Sheet: Fig 5C
Fig 5C - Impact of acaC, acaDC, sgaC and rdfN deletions on the mobilization of IMEVchUSA3.
	IMEVchUSA3Kn + pVCR94Sp			IMEVchUSA3Kn + pVCR94Sp ΔacaC			IMEVchUSA3Kn + pVCR94Sp ΔacaCD			IMEVchUSA3Kn ΔsgaC + pVCR94Sp			IMEVchUSA3Kn ΔsgaC + pVCR94Sp ΔacaC			IMEVchUSA3Kn ΔsgaC + pVCR94Sp+pBAD30-sgaC			IMEVchUSA3Kn ΔsgaC + pVCR94Sp ΔacaC+pBAD30-sgaC			IMEVchUSA3Kn ΔrdfN + pVCR94Sp			IMEVchUSA3Kn ΔrdfN + pVCR94Sp + pBAD30-rdfN
Donor (Tc Kn Sp CFUs/100 µL)	3000000	6800000	18300000	2400000	10200000	17400000	23300000	2300000	27000000	7100000	29500000	9300000	8000000	25600000	20900000	6200000	7000000	2500000	10000000	3000000	13400000	3800000	3300000	28000000	5400000	4600000	3700000
Transconjugant IMEVchUSA3Kn (Rf Kn CFUs/100 µL)	15200	36000	382000	138000	174000	273000	0	3	6	213	136	140	3	3	0	100	400	5200	2300	3900	6200	6	1	2	82000	140000	60000
Transconjugant pVCR94Sp (Rf Sp CFUs/100 µL)	333	94000	35000	27500	3500	22200	73	69	43	11400	11000	5300	3	1	2	71000	14400	55000	102000	56000	90000	114000	41000	70000	100000	63000	22000
Co-transfer transconjugant IMEVchUSA3Kn + pVCR94Sp (Rf Kn Sp CFUs/100 µL)	35	7	580	42	78	600	2	0	5	64	33	15	1	1	1	310	490	2600	370	510	880	4	2	9	203	43	129
Recipient (Rf CFUs/100 µL)	7600000	20200000	61000000	35900000	25400000	37000000	9700000	29000000	51000000	28400000	48000000	19200000	23100000	31000000	8400000	17800000	20300000	15100000	13300000	10400000	1200000	16100000	5600000	9400000	9800000	19400000	5800000
ratio (transconjugant/donor)
IMEVchUSA3Kn/Donor	0.00506667	0.00529412	0.0208743	0.0575	0.0170588	0.0156897	0	1.30435e-06	2.22222e-07	3e-05	4.61017e-06	1.50538e-05	3.75e-07	1.17188e-07	0	1.6129e-05	5.71429e-05	0.00208	0.00023	0.0013	0.000462687	1.57895e-06	3.0303e-07	7.14286e-08	0.0151852	0.0304348	0.0162162
pVCR94Sp/Donor	0.000111	0.0138235	0.00191257	0.0114583	0.000343137	0.00127586	3.13305e-06	3e-05	1.59259e-06	0.00160563	0.000372881	0.000569892	3.75e-07	3.90625e-08	9.56938e-08	0.0114516	0.00205714	0.022	0.0102	0.0186667	0.00671642	0.03	0.0124242	0.0025	0.0185185	0.0136957	0.00594595
Co-transfer/Donor	1.16667e-05	1.02941e-06	3.1694e-05	1.75e-05	7.64706e-06	3.44828e-05	8.58369e-08	0	1.85185e-07	9.01408e-06	1.11864e-06	1.6129e-06	1.25e-07	3.90625e-08	4.78469e-08	5e-05	7e-05	0.00104	3.7e-05	0.00017	6.56716e-05	1.05263e-06	6.06061e-07	3.21429e-07	3.75926e-05	9.34783e-06	3.48649e-05
Transformation LOG10(ratio)
IMEVchUSA3Kn/Donor	-2.29528	-2.27621	-1.68039	-1.24033	-1.76805	-1.80439	-7	-5.88461	-6.65321	-4.52288	-5.33628	-4.82235	-6.42597	-6.93112	-7	-4.79239	-4.24304	-2.68194	-3.63827	-2.88606	-3.33471	-5.80163	-6.51851	-7.14613	-1.81858	-1.51663	-1.79005
pVCR94Sp/Donor	-3.95468	-1.85938	-2.71838	-1.94088	-3.46453	-2.8942	-5.50403	-4.52288	-5.7979	-2.79435	-3.42843	-3.24421	-6.42597	-7.40824	-7.01912	-1.94113	-2.68674	-1.65758	-1.9914	-1.72893	-2.17286	-1.52288	-1.90573	-2.60206	-1.73239	-1.86342	-2.22578
Co-transfer/Donor	-4.93305	-5.98741	-4.49902	-4.75696	-5.11651	-4.4624	-7.06633	-7	-6.73239	-5.04508	-5.95131	-5.79239	-6.90309	-7.40824	-7.32015	-4.30103	-4.1549	-2.98297	-4.4318	-3.76955	-4.18262	-5.97772	-6.21748	-6.49292	-4.4249	-5.02929	-4.45761
IMEVchUSA3Kn transfer comparison
Dunnett's multiple comparisons test	Mean Diff,	95,00% CI of diff,	Below threshold?	Summary	Adjusted P Value	A-?
IMEVchUSA3Kn WT pVCR94Sp WT vs. ΔacaC	-0.48	-1,774 to 0,8140	No	ns	0.8304	B
IMEVchUSA3Kn WT pVCR94Sp WT vs. ΔacaDC	4.429	3,135 to 5,723	Yes	****	<0,0001	C
IMEVchUSA3Kn WT pVCR94Sp WT vs. ΔsgaC	2.81	1,516 to 4,104	Yes	****	<0,0001	F
IMEVchUSA3Kn WT pVCR94Sp WT vs. ΔsgaC ΔacaC	4.679	3,385 to 5,973	Yes	****	<0,0001	G
IMEVchUSA3Kn WT pVCR94Sp WT vs. ΔsgaC + pBAD-sgaC	1.822	0,5280 to 3,116	Yes	**	0.004	H
IMEVchUSA3Kn WT pVCR94Sp WT vs. ΔsgaC ΔacaC + pBAD-sgaC	1.203	-0,09146 to 2,497	No	ns	0.0753	I
IMEVchUSA3Kn WT pVCR94Sp WT vs. ΔrdfN	4.405	3,111 to 5,699	Yes	****	<0,0001	D
IMEVchUSA3Kn WT pVCR94Sp WT vs. ΔrdfN + pBAD-rdfN	-0.3754	-1,669 to 0,9186	No	ns	0.94	E
pVCR94Sp transfer comparison
Dunnett's multiple comparisons test	Mean Diff,	95,00% CI of diff,	Below threshold?	Summary	Adjusted P Value	A-?
IMEVchUSA3Kn WT pVCR94Sp WT vs. ΔacaC	-0.07899	-1,507 to 1,349	No	ns	0.9998	B
IMEVchUSA3Kn WT pVCR94Sp WT vs. ΔacaDC	2.431	1,002 to 3,859	Yes	***	0.0006	C
IMEVchUSA3Kn WT pVCR94Sp WT vs. ΔsgaC	0.3111	-1,117 to 1,739	No	ns	0.9874	F
IMEVchUSA3Kn WT pVCR94Sp WT vs. ΔsgaC ΔacaC	4.107	2,678 to 5,535	Yes	****	<0,0001	G
IMEVchUSA3Kn WT pVCR94Sp WT vs. ΔsgaC + pBAD-sgaC	-0.7494	-2,178 to 0,6790	No	ns	0.5334	H
IMEVchUSA3Kn WT pVCR94Sp WT vs. ΔsgaC ΔacaC + pBAD-sgaC	-0.8802	-2,309 to 0,5482	No	ns	0.3706	I
IMEVchUSA3Kn WT pVCR94Sp WT vs. ΔrdfN	-0.8344	-2,263 to 0,5940	No	ns	0.4241	D
IMEVchUSA3Kn WT pVCR94Sp WT vs. ΔrdfN + pBAD-rdfN	-0.8802	-2,309 to 0,5482	No	ns	0.3706	E
Co-transfer comparison
Dunnett's multiple comparisons test	Mean Diff,	95,00% CI of diff,	Below threshold?	Summary	Adjusted P Value	A-?
IMEVchUSA3Kn WT pVCR94Sp WT vs. ΔacaC	-0.3608	-1,447 to 0,7250	No	ns	0.8899	B
IMEVchUSA3Kn WT pVCR94Sp WT vs. ΔacaDC	1.794	0,7080 to 2,880	Yes	***	0.0009	C
IMEVchUSA3Kn WT pVCR94Sp WT vs. ΔsgaC	0.457	-0,6289 to 1,543	No	ns	0.7392	F
IMEVchUSA3Kn WT pVCR94Sp WT vs. ΔsgaC ΔacaC	2.071	0,9853 to 3,157	Yes	***	0.0002	G
IMEVchUSA3Kn WT pVCR94Sp WT vs. ΔsgaC + pBAD-sgaC	-1.326	-2,412 to -0,2405	Yes	*	0.013	H
IMEVchUSA3Kn WT pVCR94Sp WT vs. ΔsgaC ΔacaC + pBAD-sgaC	-1.011	-2,097 to 0,07453	No	ns	0.0744	I
IMEVchUSA3Kn WT pVCR94Sp WT vs. ΔrdfN	1.09	0,004224 to 2,176	Yes	*	0.0489	D
IMEVchUSA3Kn WT pVCR94Sp WT vs. ΔrdfN + pBAD-rdfN	-0.502	-1,588 to 0,5838	No	ns	0.6572	E

### Sheet: Fig 6C
Fig 6C - β-galactosidase activity of the dusA’-‘lacZ fusion before (-) and after (+) insertion of IMEVchUSA3Kn
Without IMEVchUSA3	CAG18349			BW25113
End time	08:39:38	14:54:51	15:54:51	08:39:38	08:39:38	17:54:51
Start time	08:46:55	15:02:29	16:02:29	08:46:55	08:46:55	18:02:29
Duration	00:07:17	00:07:38	00:07:38	00:07:17	00:07:17	00:07:38
Time (min)	7	8	8	7	7	8
OD600	0.84	13:12:00	13:40:48	0.73	0.74	12:00:00
OD550	0.005	00:01:26.400000	00:01:26.400000	0.014	0.004	00:05:45.600000
OD420	0.219	05:15:21.600000	04:48:00	0.276	0.225	04:19:12
Miller Units	44.696	61.7187	54.3448	61.5215	52.6062	54.0625
With IMEVchUSA3	CAG18349			BW25113
End time	08:40:49	08:40:49	14:55:59	08:40:49	08:40:49	14:55:59	14:55:59
Start time	08:51:26	08:51:26	15:06:10	09:48:40	08:51:26	15:54:13	15:19:56
Duration	00:10:37	00:10:37	00:10:11	01:07:51	00:10:37	00:58:14	00:23:57
Time (min)	10	10	10	67	10	58	23
OD600	0.56	0.61	11:31:12	0.15	0.47	05:31:12	09:07:12
OD550	0.005	0.004	00:02:52.800000	0.005	0.004	00:20:09.600000	00:00:00
OD420	0.18	0.168	03:36:00	0.151	0.134	06:54:43.200000	02:16:48
Miller Units	38.2254	32.9918	38.151	17.6928	33.7766	24.6908	13.587
